# Genome-resolved year-round dynamics reveal a broad range of giant virus microdiversity

**DOI:** 10.1101/2024.07.08.602415

**Authors:** Yue Fang, Lingjie Meng, Jun Xia, Yasushiro Gotoh, Tetsuya Hayashi, Keizo Nagasaki, Hisashi Endo, Yusuke Okazaki, Hiroyuki Ogata

## Abstract

Giant viruses are crucial for marine ecosystem dynamics because they regulate microeukaryotic community structure, accelerate carbon and nutrient cycles, and drive the evolution of their hosts through co-evolutionary processes. Previously reported long-term observations revealed that these viruses display fluctuations in abundance. However, the underlying genetic mechanisms driving such dynamics in these viruses remain largely unknown. In this study, we investigated population and intra-population dynamics of giant viruses using time-series metagenomes from eutrophic coastal seawater samples collected over 20 months. A newly developed near-automatic computational pipeline generated 1,065 high-quality metagenome-assembled genomes covering six major giant virus lineages. These genomic data revealed year-round recovery of the viral community at the study site and distinct dynamics of different viral populations classified as persistent (n = 9), seasonal (n = 389), sporadic (n = 318), or others. Notably, year-round recovery patterns were observed at the intra-population genetic diversity level for viruses classified as persistent or seasonal. Our results further indicated that the viral genome dynamics were associated with intra-population diversity; specifically, giant viruses with broader niche breadth tended to exhibit greater levels of microdiversity. We argue that greater microdiversity in viruses likely enhances adaptability and thus survival under the virus–host arms race during prolonged interactions with their hosts.
