## Supplementary material for "Genome-resolved year-round dynamics reveal a broad range of giant virus microdiversity": Table S1

### Sheet: Table of Contents
Supplemental table 1	Information of 42 metagenomes in this study
Header	Description
Metagenome_Id	Metagenome identifiers with the sampling station and depth, including multiple filtering size fractions
Size	Size fractions used in water filtering (µm)
Season	Sampling season, Spring (Mar., Apr., May); Summer (Jun., Jul., Aug.); Fall (Sep., Oct., Nov.); Winter (Dec., Jan., Feb.)
Sample_date	Date of sampling
Shannon	Shannon index used for macrodiversity of viral communities
MDS1, MDS2	Two dimensional space of Nonmetric multidimensional scaling analysis
Temperature to Silicium	Environmental variables of each sample

### Sheet: Samples
	Metagenome_Id	Size	Season	Sample_date	Shannon	MDS1	MDS2	Temperature	Salinity	Spcond	odo conc	Dissolved Oxygen	Chlorophyll Concentration	Visibility	Total Nitrogen	Inorganic Nitrogen	Ammonium	Nitrite	Nitrate	Organic Nitrogen	Total Phosphor	Phosphate	Organic Phosphor	Silicium	Sampling_Month
	UUJ170105	0.22-0.8	winter	20170105	4.50792	-0.314991	0.201681	14.4	33.22	50.64	8.47	101.8	5.9	3.7	7.84	5.26	5.16	0.04	0.05	2.58	0.11	0	0.11	2.14	1701
	UUJ170306	0.22-0.8	spring	20170306	2.91805	-0.86373	0.242811	12.72	33.99	51.78	9.23	107.7	7.5	4.8	7.15	6.43	6.35	0.03	0.06	0.72	0.26	0.06	0.2	4.08	1703
	UUJ170412	0.22-0.8	spring	20170412	3.83305	-0.894991	-0.0569956	16.15	24.68	38.72	8.9	126.4	10.7	1.7	7.73	5.93	5.83	0.01	0.09	1.81	0.18	0.05	0.13	26.51	1704
	UUJ170501	0.22-0.8	spring	20170501	4.33236	-0.487321	-0.141171	20.2	30.41	46.72	10.27	135.8	4.1	3.9	8.72	6.07	5.97	0.02	0.08	2.65	0.24	0.05	0.19	24.8	1705
	UUJ170523	0.22-0.8	spring	20170523	4.31249	-0.225321	-0.0185922	24.01	31.43	48.19	9.12	129.7	4.8	3	NULL	NULL	NULL	NULL	NULL	NULL	NULL	NULL	NULL	NULL	1705
	UUJ170612	0.22-0.8	summer	20170612	4.4192	-0.197669	-0.092224	25.1	31.86	48.81	10.9	157.8	4.8	3	NULL	NULL	NULL	NULL	NULL	NULL	NULL	NULL	NULL	NULL	1706
	UUJ170615	0.22-0.8	summer	20170615	4.51681	-0.141072	-0.0864184	24.29	32.2	49.24	10.36	148.7	4.5	2.8	14.57	0.37	0.2	0.05	0.13	14.2	0.228	0.014	0.214	8.565	1706
	UUF170620	0.22-0.8	summer	20170620	4.28352	-0.0670127	-0.228774	26.1	32.7	49.99	8.36	124.1	5	3.4	0	0	0	0	0	0	0	0	0	0	1706
	UUJ170620	0.22-0.8	summer	20170620	4.53244	-0.0775878	-0.0946406	26.1	32.7	49.99	8.36	124.1	5	3.4	0	0	0	0	0	0	0	0	0	0	1706
	UUF170621	0.22-0.8	summer	20170621	4.3752	-0.0803489	-0.274049	24.57	32.39	49.51	6.88	NULL	6.6	NULL	NULL	NULL	NULL	NULL	NULL	NULL	NULL	NULL	NULL	NULL	1706
	UUJ170623	0.22-0.8	summer	20170623	3.35462	-0.0593276	-0.158157	26.08	27.08	42.22	10.17	146.2	14.2	1.4	14.63	0.52	0.34	0.04	0.14	14.11	0.213	0.061	0.152	55.99	1706
	UUJ170626	0.22-0.8	summer	20170626	3.96572	0.00579884	-0.112127	26.74	28.99	44.91	15.11	222.2	485.9	1.6	NULL	NULL	NULL	NULL	NULL	NULL	NULL	NULL	NULL	NULL	1706
	UUJ170630	0.22-0.8	summer	20170630	4.64272	0.0438913	-0.190837	27.02	26.81	41.88	14.47	211.1	66.3	1.8	NULL	NULL	NULL	NULL	NULL	NULL	NULL	NULL	NULL	NULL	1706
	UUJ170706	0.22-0.8	summer	20170706	4.29188	0.181182	-0.271126	28.14	27.89	43.42	11.7	175.6	53.1	2.2	NULL	NULL	NULL	NULL	NULL	NULL	NULL	NULL	NULL	NULL	1707
	UUJ170714	0.22-0.8	summer	20170714	4.86954	0.167314	-0.0922131	30.62	29.5	45.79	13.94	219.1	3	3	NULL	NULL	NULL	NULL	NULL	NULL	NULL	NULL	NULL	NULL	1707
	UUJ170721	0.22-0.8	summer	20170721	4.40695	0.184053	-0.0205467	29.11	30.3	46.83	5.81	89.5	3	3.4	NULL	NULL	NULL	NULL	NULL	NULL	NULL	NULL	NULL	NULL	1707
	UUJ170726	0.22-0.8	summer	20170726	4.61678	0.299906	-0.0680143	30.21	31.2	48.04	5.9	92.9	4	3.3	NULL	NULL	NULL	NULL	NULL	NULL	NULL	NULL	NULL	NULL	1707
	UUJ170804	0.22-0.8	summer	20170804	4.51993	0.52556	-0.0117562	31.22	31.4	48.45	7.51	120.3	9	3	10.72	0.74	0.53	0.05	0.16	9.98	0.27	0.02	0.25	10.47	1708
	UUJ170818	0.22-0.8	summer	20170818	3.6873	0.946944	0.414662	32.34	26.1	41.06	9.36	148.4	11	3.1	10.77	0.59	0.45	0.04	0.11	10.18	0.23	0.01	0.22	22.35	1708
	UUJ170927	0.22-0.8	fall	20170927	4.23783	0.442482	0.354879	26.76	29.29	45.32	8.39	123.6	6.7	3	NULL	NULL	NULL	NULL	NULL	NULL	NULL	NULL	NULL	NULL	1709
	UUJ171027	0.22-0.8	fall	20171027	3.88298	0.0806049	0.677622	18.55	18.17	29.31	11.5	136.4	8.2	2.5	8.27	0.42	0.22	0.02	0.19	7.85	0.13	0.04	0.09	55.41	1710
	UUJ171110	0.22-0.8	fall	20171110	4.27543	0.164834	0.496848	21.5	49.27	32.26	6.94	NULL	8.5	NULL	NULL	NULL	NULL	NULL	NULL	NULL	NULL	NULL	NULL	NULL	1711
	UUM171110	0.22-0.8	fall	20171110	4.04862	0.0876102	0.519636	21.5	49.27	32.26	6.94	NULL	8.5	NULL	NULL	NULL	NULL	NULL	NULL	NULL	NULL	NULL	NULL	NULL	1711
	UUJ171113	0.22-0.8	fall	20171113	4.06367	0.121812	0.303305	21.8	31.71	48.52	6.17	84	10	4.9	8.24	0.5	0.3	0.03	0.22	7.74	0.46	0.29	0.18	18.26	1711
	UUJ171218	0.22-0.8	winter	20171218	3.76969	-0.299357	0.373736	13.48	33.52	51.1	9.14	107.9	6.3	4.5	9.02	0.4	0.34	0.04	0.03	8.62	0.23	0.07	0.16	0.58	1712
	UUJ180110	0.22-0.8	winter	20180110	3.92208	-0.543959	0.310652	10.62	33.22	50.88	9.06	100.6	3.1	4.5	8.1	0.28	0.23	0	0.05	7.82	0.21	0.05	0.16	0.75	1801
	UUJ180219	0.22-0.8	winter	20180219	3.7045	-0.63241	0.20788	9.67	33.73	51.67	9.92	108.3	7	3.3	4.46	0.18	0.14	0.04	0.18	4.28	0.35	0.03	0.32	0.18	1802
	UUJ180313	0.22-0.8	spring	20180313	4.38455	-0.851581	0.122044	12.96	29.72	45.88	10.4	118.7	22.1	2.9	3.95	0.16	0.12	0.04	0.25	3.79	0.28	0.04	0.24	1.61	1803
	UUJ180410	0.22-0.8	spring	20180410	3.88374	-0.552099	-0.0166826	17.07	30.96	47.49	8.67	108.3	0.9	2.9	4.51	0.09	0.06	0.03	0.12	4.42	0.37	0.08	0.29	7.27	1804
	UUJ180510	0.22-0.8	spring	20180510	4.69512	-0.348753	-0.0693868	19.12	20.99	33.42	10.02	122.7	15.1	0	4.68	0.05	0.04	0.01	0.14	4.63	0.32	0.08	0.25	57.36	1805
	UUJ180528	0.22-0.8	spring	20180528	3.5122	0.0392765	-1.16921	23.71	29.55	45.59	9.5	132.8	4.7	4.1	5.41	0.09	0.07	0.02	0.08	5.32	0.37	0.069	0.3	13.582	1805
	UUJ180622	0.22-0.8	summer	20180622	3.86388	-0.00969294	-0.549828	24.43	16.85	27.45	11.09	146.2	26.6	1.5	16.31	14.75	13.56	0.4	0.79	1.56	0.8	0.57	0.24	46.17	1806
	UUJ180629	0.22-0.8	summer	20180629	3.96408	0.115334	-0.362057	26.85	26	40.73	8.7	126.5	28.5	2.1	4.48	0.95	0.35	0.06	0.54	3.53	0.36	0.12	0.25	6.84	1806
	UUJ180718	0.22-0.8	summer	20180718	3.21906	0.383116	-0.36548	29.7	22.5	35.9	15	217.6	6.4	2.2	4.17	1.09	0.77	0.23	0.09	3.07	0.28	0.07	0.21	11.01	1807
	UUJ180725	0.22-0.8	summer	20180725	2.85133	0.291455	-0.306757	30.69	25.88	40.7	11	163.5	31.7	2.4	4.66	0.63	0.27	0.06	0.3	4.03	0.34	0.06	0.2775	3.953	1807
	UUJ180802	0.22-0.8	summer	20180802	4.08042	0.255337	-0.00668278	29.39	24.6	38.83	8.57	128.5	3.5	NULL	NULL	NULL	NULL	NULL	NULL	NULL	NULL	NULL	NULL	NULL	1808
	UUJ180809	0.22-0.8	summer	20180809	4.33079	0.408125	-0.0653853	29.74	27.73	43.3	7	110.9	2	3.9	7.39	0.12	0.04	0.01	0.07	7.27	0.16	0	0.16	1.51	1808
	UUJ180815	0.22-0.8	summer	20180815	4.44004	0.393433	0.065361	29.82	27.33	42.7	7	108.9	5.8	2.9	7.38	0.2	0.04	0.09	0.07	7.19	0.21	0.03	0.18	4.43	1808
	UUJ180827	0.22-0.8	summer	20180827	4.98721	0.341526	0.110962	30.42	24.5	38.74	13	197.6	71.3	1.5	10.22	0.07	0.05	0.01	0.01	10.15	0.51	0.13	0.38	28.26	1808
	UUM180827	0.22-0.8	summer	20180827	4.5919	0.452621	0.0941804	30.42	24.5	38.74	13	197.6	71.3	1.5	10.22	0.07	0.05	0.01	0.01	10.15	0.51	0.13	0.38	28.26	1808
	UUJ180903	0.22-0.8	fall	20180903	4.96392	0.400745	0.14098	28.49	27.28	42.59	4.25	63.7	8.4	NULL	NULL	NULL	NULL	NULL	NULL	NULL	NULL	NULL	NULL	NULL	1809
	UUJ180925	0.22-0.8	fall	20180925	4.49478	0.314266	0.191872	28.93	27.19	42.48	4.75	71.7	1.8	5.1	6.53	0.12	0.02	0.08	0.02	6.41	0.14	0.03	0.11	14.35	1809
